# Genomic diversity, population structure and accessory genome analysis of *Pasteurella multocida*: New Insights into host adaptation and disease specialization

**DOI:** 10.1101/2020.11.30.403022

**Authors:** Dennis Carhuaricra, Raquel Hurtado, Luis Luna, Raúl Rosadio, Jane C. Wheeler, Vasco Azevedo, Lenin Maturrano

## Abstract

*Pasteurella multocida* is a multi-host pathogen that infects a wide spectrum of domestic and wild animals including humans. Despite its impact on health and economics, *P. multocida* is considered an enigmatic pathogen and the genetic basis of its pathogenicity and host adaptation still remains unclear. Here we present a detailed genomic framework based on 336 whole-genome sequences of *P. multocida* isolates from different animal species and countries. Our data provide genomic support of the existence of two very divergent phylogroups (PmI and PmII), which present a barrier to homologous recombination suggesting genetic isolation. Additionally, a *torCAD* operon, which reduces TMAO (trimethylamine *N*-oxide) to produce energy during bacterial anaerobic respiration, is present only in PmI and can act as a hypothetical driver of niche segregation between phylogroups. The PmI phylogroup harbors strains that infect a wider range of hosts than PmII, and shows a highly diverse phylogeny and accessory genome. We identified nine clonal lineages for PmI, seven of which are associated with specific hosts or diseases and contain distinct accessory gene pools that can confer ecologically relevant phenotypes. We found differential presence of a trehalose metabolism operon in the bovine lineage associated with pneumonic pasteurellosis; while, citrate, L-arabinose, L-fucose, and D-allose operons are only present in avian lineages. These findings suggest that alternative metabolic pathways may facilitate the establishment of *P. multocida* during host colonization in the early stages of infection promoting the adaptation of *P. multocida* lineages to certain hosts.
