## Supplemental Table 1 for "Genomic diversity, population structure and accessory genome analysis of *Pasteurella multocida*: New Insights into host adaptation and disease specialization"

### Sheet: metadata_total
Strain	Host	Country	Continent	Biosample	Year_of_isolation	Capsule	Lps_genotype	Phylogroup	CC_RIRDC
4	Avian	USA	North America	SAMN06239842	2014	A	-	pmI	-
5	Avian	USA	North America	SAMN06239843	2014	A	-	pmI	-
6	Avian	USA	North America	SAMN06239849	2014	A	-	pmI	-
7	Avian	USA	North America	SAMN06239863	2014	A	L1	pmI	-
2000	Bovine	UK	Europe	SAMN02470558	2000	A	L3	pmI	ST13
2213	Bovine	India	Asia	SAMN02839402	2012	B	L2	pmI	ST122
3213	Bovine	India	Asia	SAMN02839403	2012	B	L2	pmI	ST122
3358	Bovine	missing	missing	SAMN08512318	2006	A	L3	pmI	ST13
3361	Bovine	missing	missing	SAMN08512319	2006	A	L3	pmI	ST13
3480	Swine	USA	North America	SAMN02603505	2012	A	L6	pmI	ST74
4407	Bovine	missing	missing	SAMN09094599	2010	A	L6	pmI	ST74
5505	Avian	USA	North America	SAMN06239844	1999	A	L3	pmI	-
5618	Avian	USA	North America	SAMN06239845	1999	A	L3	pmI	-
5736	Avian	USA	North America	SAMN06239846	1999	F	-	pmII	ST171
5780	Avian	USA	North America	SAMN06239847	1999	-	L3	pmI	ST8
5864	Avian	USA	North America	SAMN06239848	2000	A	L3	pmI	-
6052	Avian	USA	North America	SAMN06239850	2000	A	L3	pmI	-
6053	Avian	USA	North America	SAMN06239851	2000	-	L3	pmI	-
6054	Avian	USA	North America	SAMN06239852	2000	A	L3	pmI	-
6055	Rabbit	USA	North America	SAMN06239853	2000	A	L3	pmI	-
6099	Avian	USA	North America	SAMN06239854	2000	F	-	pmII	ST171
6110	Avian	USA	North America	SAMN06239855	2000	F	L3	pmI	ST9
6114	Avian	USA	North America	SAMN06239856	2000	A	-	pmI	ST156
6514	Avian	USA	North America	SAMN06239857	2001	A	-	pmI	-
6630	Avian	USA	North America	SAMN06239858	2001	A	-	pmI	-
6756	Avian	USA	North America	SAMN06239859	2002	A	-	pmI	-
6757	Avian	USA	North America	SAMN06239860	2002	A	L6	pmI	-
6827	Avian	USA	North America	SAMN06239861	2002	A	L3	pmII	-
6846	Avian	USA	North America	SAMN06239862	2002	A	-	pmII	-
8963	Avian	USA	North America	SAMN06239864	2008	A	L1	pmII	-
9063	Avian	USA	North America	SAMN06239865	2009	A	L1	pmII	-
9076	Avian	USA	North America	SAMN06239866	2009	A	L1	pmII	-
9086	Avian	USA	North America	SAMN06239867	2009	A	L1	pmI	-
9102	Avian	USA	North America	SAMN06239868	2009	A	L1	pmI	-
9185	Avian	USA	North America	SAMN06239869	2009	A	L1	pmII	ST171
9193	Avian	USA	North America	SAMN06239870	2009	A	L1	pmII	-
9198	Avian	USA	North America	SAMN06239871	2009	A	L1	pmI	-
9224	Avian	USA	North America	SAMN06239872	2009	A	L1	pmI	-
9242	Avian	USA	North America	SAMN06239874	2010	A	L1	pmI	-
9367	Avian	USA	North America	SAMN06239875	2010	A	L1	pmII	ST171
9460	Avian	USA	North America	SAMN06239879	2010	A	L1	pmII	ST171
9464	Avian	USA	North America	SAMN06239880	2010	A	L1	pmI	-
9486	Avian	USA	North America	SAMN06239881	2011	A	L1	pmII	ST171
9488	Avian	USA	North America	SAMN06239882	2011	A	L1	pmII	-
9491	Avian	USA	North America	SAMN06239883	2011	A	L1	pmII	-
9523	Avian	USA	North America	SAMN06239884	2011	A	L1	pmII	-
9574	Avian	USA	North America	SAMN06239885	2011	A	L1	pmII	-
9577	Avian	USA	North America	SAMN06239886	2011	F	-	pmII	ST171
9578	Avian	USA	North America	SAMN06239887	2011	A	L1	pmII	-
9599	Avian	USA	North America	SAMN06239888	2011	A	L1	pmII	-
9603	Avian	USA	North America	SAMN06239889	2011	F	-	pmII	ST171
9605	Avian	USA	North America	SAMN06239890	2011	-	L1	pmI	-
9612	Avian	USA	North America	SAMN06239891	2011	A	L1	pmII	-
9613	Avian	USA	North America	SAMN06239892	2011	A	L1	pmII	-
9621	Avian	USA	North America	SAMN06239893	2011	F	L1	pmII	ST171
9632	Avian	USA	North America	SAMN06239894	2011	A	L1	pmII	-
9670	Avian	USA	North America	SAMN06239895	2012	A	L1	pmI	ST158
9672	Avian	USA	North America	SAMN06239896	2012	A	L8	pmII	-
9673	Avian	USA	North America	SAMN06239897	2012	A	L8	pmII	-
9674	Avian	USA	North America	SAMN06239898	2012	A	L8-L4	pmII	-
9675	Avian	USA	North America	SAMN06239899	2012	A	L3	pmI	ST8
9678	Avian	USA	North America	SAMN06239900	2012	A	L1	pmII	-
9711	Avian	USA	North America	SAMN06239901	2012	A	L3	pmI	-
9714	Avian	USA	North America	SAMN06239902	2012	A	L3	pmI	-
9717	Avian	USA	North America	SAMN06239903	2012	A	L3	pmI	-
9718	Avian	USA	North America	SAMN06239904	2012	A	L3	pmI	-
9719	Avian	USA	North America	SAMN06239905	2012	A	L3	pmI	-
9720	Avian	USA	North America	SAMN06239906	2012	-	L3	pmI	-
9721	Avian	USA	North America	SAMN06239907	2012	A	L3	pmI	-
9731	Avian	USA	North America	SAMN06239908	2012	A	L1	pmII	-
9818	Avian	USA	North America	SAMN06239913	2012	A	L1	pmII	-
9821	Other	USA	North America	SAMN06239914	2012	A	-	pmI	ST58
9827	Avian	USA	North America	SAMN06239915	2012	A	L3	pmII	-
9832	Avian	USA	North America	SAMN06239916	2012	F	L1	pmII	ST171
9833	Avian	USA	North America	SAMN06239917	2012	A	-	pmII	ST171
9840	Avian	USA	North America	SAMN06239918	2012	A	L3	pmI	-
9846	Avian	USA	North America	SAMN06239919	2012	A	L3	pmI	-
9847	Avian	USA	North America	SAMN06239920	2012	A	L3	pmII	-
9866	Avian	USA	North America	SAMN06239921	2013	-	-	pmII	-
9871	Avian	USA	North America	SAMN06239922	2013	F	L5	pmI	-
9875	Avian	USA	North America	SAMN06239923	2013	-	L8	pmI	-
9889	Avian	USA	North America	SAMN06239924	2013	A	L3	pmI	-
9941	Avian	USA	North America	SAMN06239932	2013	A	L5	pmI	-
9952	Avian	USA	North America	SAMN06239933	2013	A	L3	pmI	-
9953	Avian	USA	North America	SAMN06239934	2013	A	L3	pmI	-
9955	Avian	USA	North America	SAMN06239935	2013	A	L3	pmI	-
9956	Avian	USA	North America	SAMN06239936	2013	A	L3	pmI	-
9958	Avian	USA	North America	SAMN06239937	2013	A	L5	pmI	-
9972	Avian	USA	North America	SAMN06239939	2013	A	L3	pmI	-
9973	Avian	USA	North America	SAMN06239940	2013	A	L3	pmI	-
9976	Avian	USA	North America	SAMN06239941	2013	A	L3	pmI	-
9978	Avian	USA	North America	SAMN06239942	2013	A	L8-L4	pmII	-
9981	Avian	USA	North America	SAMN06239943	2014	A	L7	pmI	-
9995	Other	USA	North America	SAMN06239944	2014	A	-	pmI	-
10002	Avian	USA	North America	SAMN06239806	2014	A	L2	pmI	-
10017	Avian	USA	North America	SAMN06239807	2014	F	L5	pmI	-
10023	Bovine	USA	North America	SAMN06239808	2014	A	L3	pmI	-
10024	Bovine	USA	North America	SAMN06239809	2014	A	L3	pmI	ST13
10025	Bovine	USA	North America	SAMN06239810	2014	A	L3	pmI	ST13
10026	Bovine	USA	North America	SAMN06239811	2014	A	L3	pmI	ST13
10027	Bovine	USA	North America	SAMN06239812	2014	A	L3	pmI	ST13
10033	Avian	USA	North America	SAMN06239813	2014	A	L2	pmI	-
10042	Avian	USA	North America	SAMN06239814	2014	A	L2	pmI	-
10045	Avian	USA	North America	SAMN06239815	2014	F	L5	pmI	-
10046	Other	USA	North America	SAMN06239816	2014	A	-	pmI	-
10049	Avian	USA	North America	SAMN06239817	2014	A	L3	pmII	-
10050	Avian	USA	North America	SAMN06239818	2014	A	L3	pmI	ST8
10053	Avian	USA	North America	SAMN06239819	2014	A	L3	pmI	-
10055	Avian	USA	North America	SAMN06239820	2014	A	-	pmII	ST171
10057	Avian	USA	North America	SAMN06239828	2014	F	-	pmII	ST171
10066	Avian	USA	North America	SAMN06239822	2014	A	L3	pmI	-
10067	Avian	USA	North America	SAMN06239823	2014	A	L3	pmI	-
10081	Avian	USA	North America	SAMN06239824	2014	-	L3	pmI	-
10086	Avian	USA	North America	SAMN06239825	2014	A	-	pmI	-
10088	Avian	USA	North America	SAMN06239826	2014	A	L8	pmI	-
10091	Avian	USA	North America	SAMN06239827	2014	A	-	pmII	-
10098	Swine	USA	North America	SAMN06239829	2014	A	L3	pmI	-
10100	Avian	USA	North America	SAMN06239830	2014	A	L3	pmI	ST8
10110	Avian	USA	North America	SAMN06239831	2014	F	L3	pmI	ST9
10138	Avian	USA	North America	SAMN06239832	2015	F	L3	pmI	-
10139	Avian	USA	North America	SAMN06239833	2015	F	L3	pmI	-
10142	Avian	USA	North America	SAMN06239834	2015	F	L3	pmI	-
10151	Avian	USA	North America	SAMN06239835	2015	A	-	pmI	-
10165	Avian	USA	North America	SAMN06239836	2015	A	L3	pmII	-
10166	Avian	USA	North America	SAMN06239837	2015	F	L3	pmI	-
10169	Avian	USA	North America	SAMN06239838	2015	F	L3	pmI	-
12601	Bovine	missing	missing	SAMN08512321	2010	A	L3	pmI	ST13
14424	Bovine	missing	missing	SAMN09094600	2010	A	L3	pmI	ST13
36950	Bovine	USA	North America	SAMN02603284	2005	A	L3	pmI	ST13
93002	Bovine	Sri Lanka	Asia	SAMN02470556	1995	A	L3	pmI	ST13
1-Mar	Avian	USA	North America	SAMN06239839	2014	A	-	pmI	-
1500C	Bovine	UK	Europe	SAMN02470560	2000	B	-	pmI	ST122
1500E	Bovine	UK	Europe	SAMN02470554	2000	A	L3	pmI	ST13
161215033201-1	Human	Netherlands	Europe	SAMN08498425	2016	A	-	pmII	ST171
2-Mar	Avian	USA	North America	SAMN06239840	2014	A	-	pmI	-
20N	Other	China	Asia	SAMN08912474	2016	A	L3	pmII	-
2125PM	Bovine	USA	North America	SAMN04366495	2011	A	L3	pmI	ST13
2154PM	Bovine	USA	North America	SAMN04366498	2011	A	L3	pmI	ST13
2165PM	Bovine	USA	North America	SAMN04366500	2011	A	L3	pmI	ST13
2267PM	Bovine	USA	North America	SAMN04366504	2011	A	L3	pmI	ST13
2297PM	Bovine	USA	North America	SAMN04366507	2011	A	L3	pmI	ST13
2320PM	Bovine	USA	North America	SAMN04366512	2011	A	L3	pmI	ST13
2335PM	Bovine	USA	North America	SAMN04366514	2011	A	L3	pmI	ST13
2389PM	Bovine	USA	North America	SAMN04366518	2011	A	L3	pmI	ST13
2403PM	Bovine	USA	North America	SAMN04366520	2011	A	L3	pmI	ST13
2428PM	Bovine	USA	North America	SAMN04366522	2011	A	L3	pmI	ST13
2450PM	Bovine	USA	North America	SAMN04366524	2011	A	L3	pmI	ST13
2497PM	Bovine	USA	North America	SAMN04366526	2011	A	L3	pmI	ST13
2512PM	Bovine	USA	North America	SAMN04366529	2011	A	L3	pmI	ST13
2526PM	Bovine	USA	North America	SAMN04366530	2011	A	L3	pmI	ST13
2578PM	Bovine	USA	North America	SAMN04366533	2011	A	L3	pmI	ST13
2597PM	Bovine	USA	North America	SAMN04366535	2011	A	L3	pmI	ST13
2612PM	Bovine	USA	North America	SAMN04366538	2011	A	L3	pmI	ST13
2633PM	Bovine	USA	North America	SAMN04366540	2011	A	L3	pmI	ST13
2668PM	Bovine	USA	North America	SAMN04366541	2011	A	L3	pmI	ST13
2887PM	Bovine	USA	North America	SAMN04366548	2011	A	L3	pmI	ST13
2901PM	Bovine	USA	North America	SAMN04366549	2011	A	L3	pmI	ST13
2930PM	Bovine	USA	North America	SAMN04366552	2011	A	L3	pmI	ST13
2969PM	Bovine	USA	North America	SAMN04366555	2011	A	L3	pmI	ST13
3022PM	Bovine	USA	North America	SAMN04366557	2011	A	L3	pmI	ST13
3045PM	Bovine	USA	North America	SAMN04366559	2011	A	L3	pmI	ST13
3275PM	Bovine	USA	North America	SAMN04366567	2011	A	L3	pmI	ST13
3347PM	Bovine	USA	North America	SAMN04366569	2011	A	L3	pmI	ST13
3384PM	Bovine	USA	North America	SAMN04366572	2011	A	L3	pmI	ST13
3483PM	Bovine	USA	North America	SAMN04366575	2011	A	L3	pmI	ST13
4-Mar	Avian	USA	North America	SAMN06239841	2014	A	-	pmI	-
654BPM	Bovine	USA	North America	SAMN04366588	2014	A	L3	pmI	ST13
657BPM	Bovine	USA	North America	SAMN04366589	2014	A	L3	pmI	ST13
671-90	Bovine	UK	Europe	SAMN02470557	1990	A	L6	pmI	-
68BPM	Bovine	USA	North America	SAMN04366586	2014	A	L3	pmI	ST13
69APM	Bovine	USA	North America	SAMN04366587	2014	A	L3	pmI	ST13
8522APM	Bovine	USA	North America	SAMN04366591	2014	A	L3	pmI	ST13
9N	Other	China	Asia	SAMN08912486	2016	F	L3	pmI	ST9
Anand1_goat	Other	India	Asia	SAMN02469636	missing	-	-	pmI	-
Anand1_poultry	Avian	India	Asia	SAMN02469635	missing	-	L3	pmI	-
ATCC_11039	Avian	USA	North America	SAMN04219571	1955	A	L1	pmI	ST158
ATCC_15742	Avian	USA	North America	SAMN04219578	1955	A	L3	pmI	ST8
ATCC_1662	Avian	missing	missing	SAMN04219585	1955	A	L3	pmI	-
ATCC_1702	Avian	missing	missing	SAMN04219590	1958	A	L2	pmI	ST156
ATCC_2095	Avian	missing	missing	SAMN04219598	1962	A	L5	pmI	-
ATCC_2100	Avian	missing	missing	SAMN04219602	1965	A	L6	pmI	ST74
ATCC_43137	Swine	Canada	North America	SAMN02904551	1889	A	L3	pmI	ST13
ATCC_51689	Bovine	UK	Europe	SAMN05421675	missing	A	L1	pmI	-
ATTK	Bovine	Pakistan	Asia	SAMN02721557	2010	B	L2	pmI	ST122
B	Bovine	China	Asia	SAMN03860030	2013	B	L2	pmI	ST122
BAUTB2	Bovine	Bangladesh	Asia	SAMN09462203	2016	B	L2	pmI	ST122
BS168	Swine	China	Asia	SAMN09781076	2017	A	L3	pmI	ST13
BTYP1	Avian	USA	North America	SAMN06239805	2014	A	-	pmI	-
BUKK	Bovine	Pakistan	Asia	SAMN02721466	2008	B	L2	pmI	ST122
C44-1	Swine	China	Asia	SAMN05281839	1955	B	L2	pmI	ST122
C48-1	Avian	China	Asia	SAMN04185193	1953	A	L1	pmI	ST129
C51-17	Rabbit	China	Asia	SAMN05281838	1989	A	L1	pmI	ST129
C51-2	Rabbit	China	Asia	SAMN05281836	1987	A	L1	pmI	ST129
C51-3	Rabbit	China	Asia	SAMN05281837	1986	A	L3	pmI	-
CIRMBP-0747	Rabbit	France	Europe	SAMN06140938	2003	F	L3	pmI	ST9
CIRMBP-0749	Rabbit	France	Europe	SAMN06140939	2003	A	L3	pmI	ST9
CIRMBP-0758	Rabbit	France	Europe	SAMN06140940	2003	A	L6	pmI	-
CIRMBP-0760	Rabbit	France	Europe	SAMN06140941	2003	A	L6	pmI	-
CIRMBP-0782	Rabbit	France	Europe	SAMN06140942	2006	F	L3	pmI	ST9
CIRMBP-0783	Rabbit	France	Europe	SAMN06140943	2006	A	L3	pmI	ST9
CIRMBP-0812	Rabbit	France	Europe	SAMN06140937	2007	A	L3	pmI	ST9
CIRMBP-0817	Rabbit	France	Europe	SAMN06140944	2007	A	L6	pmI	ST74
CIRMBP-0827	Rabbit	France	Europe	SAMN06140945	missing	A	L3	pmI	ST9
CIRMBP-0835	Rabbit	France	Europe	SAMN06140946	missing	A	L3	pmI	ST9
CIRMBP-0872	Rabbit	France	Europe	SAMN06140947	missing	F	L3	pmI	ST9
CIRMBP-0873	Rabbit	France	Europe	SAMN06140952	missing	F	L3	pmI	-
CIRMBP-0877	Rabbit	France	Europe	SAMN06140948	missing	D	L6	pmI	ST50
CIRMBP-0884	Rabbit	France	Europe	SAMN06140953	missing	F	L3	pmI	ST9
CIRMBP-0906	Rabbit	France	Europe	SAMN06140949	missing	F	L3	pmI	ST9
CIRMBP-0922	Rabbit	France	Europe	SAMN06140950	missing	F	L3	pmI	ST9
CIRMBP-0927	Rabbit	France	Europe	SAMN06140951	missing	F	L3	pmI	ST9
CQ2	Bovine	China	Asia	SAMN03860038	2013	A	L3	pmI	ST13
CQ6	Bovine	China	Asia	SAMN03860035	2013	A	L3	pmI	ST13
DRS014082	Human	missing	missing	SAMD00013984	missing	-	-	pmII	-
DY120818	Avian	China	Asia	SAMN04285687	2012	A	L1	pmI	ST129
EB168	Swine	China	Asia	SAMN09781075	2017	A	L3	pmI	ST13
F	Bovine	China	Asia	SAMN03860045	2013	F	L3	pmI	ST9
Faisal	Bovine	Pakistan	Asia	SAMN02721577	2011	B	L2	pmI	ST122
FDAARGOS_216	Avian	USA	North America	SAMN04875553	1958	A	L1	pmI	ST158
FDAARGOS_217	Bovine	USA	North America	SAMN04875554	missing	B	L2	pmI	ST122
FDAARGOS_218	Avian	USA	North America	SAMN04875555	missing	A	L3	pmI	ST8
FDAARGOS_219	Avian	USA	North America	SAMN04875556	missing	A	L3	pmI	-
FDAARGOS_220	Avian	USA	North America	SAMN04875557	missing	A	L2	pmI	ST156
FDAARGOS_261	Human	USA	North America	SAMN04875587	2014	A	L1	pmII	-
FDAARGOS_384	Human	USA	North America	SAMN07312428	2015	A	L3	pmII	-
FDAARGOS_385	Human	USA	North America	SAMN07312429	2015	A	L3	pmII	-
GX-Pm	Avian	China	Asia	SAMN03394575	2011	A	L1	pmI	-
HB01	Bovine	China	Asia	SAMN03604281	2010	A	L3	pmI	ST13
HB02	Avian	China	Asia	SAMN04918751	2010	A	L1	pmI	ST129
HB03	Swine	China	Asia	SAMN02641508	missing	A	L3	pmI	ST13
HN06	Swine	China	Asia	SAMN02603325	2003	D	L6	pmI	ST50
HN07	Swine	China	Asia	SAMN06238074	2010	F	L3	pmI	ST9
HN141014	Avian	China	Asia	SAMN04285688	2014	A	L1	pmI	ST129
HS_SKN01	Bovine	India	Asia	SAMN05603852	2016	B	L2	pmI	ST122
Islm	Bovine	Pakistan	Asia	SAMN02721586	2011	B	L2	pmI	ST122
J1APM	Bovine	USA	North America	SAMN04366592	2014	A	L3	pmI	ST13
Karachi	Bovine	Pakistan	Asia	SAMN02721467	2011	B	L2	pmI	ST122
L3	Avian	USA	North America	SAMN06239945	2014	A	-	pmI	-
Liver1	Avian	USA	North America	SAMN06239947	2014	-	-	pmI	-
Liver2	Avian	USA	North America	SAMN06239948	2014	-	-	pmI	-
Liver3	Avian	USA	North America	SAMN06239949	2014	-	-	pmI	-
Liver4	Avian	USA	North America	SAMN06239950	2014	-	-	pmI	-
LR1	Avian	USA	North America	SAMN06239946	2014	A	-	pmI	-
M-1404	Bovine	USA	North America	SAMN06239951	missing	B	L2	pmI	ST122
MSP58	Other	USA	North America	SAMN11038786	2019	F	L3	pmI	ST9
MV3	Avian	USA	North America	SAMN06239952	2014	-	-	pmI	-
MV4	Avian	USA	North America	SAMN06239953	2014	A	-	pmI	-
NCTC10204	Bovine	UK	Europe	SAMEA3696435	1960	A	L1	pmI	-
NCTC10322	Swine	Canada	North America	SAMEA4521464	1962	A	L3	pmI	ST13
NCTC10323	Bovine	Birmania	Asia	SAMEA104338374	1963	B	L2	pmI	ST122
NCTC10382	Human	missing	missing	SAMEA2822166	1964	A	L1	pmI	-
NCTC11619	Human	missing	missing	SAMEA104167231	1983	-	-	pmII	-
NCTC11620	Human	Germany	Europe	SAMEA104338360	1983	-	L7	pmII	-
NCTC11995	Human	France	Europe	SAMEA4384340	1987	A	L3	pmII	-
NCTC8489	Human	UK	Europe	SAMEA2822165	1952	A	L1	pmI	-
NIVEDI-PMS	Other	India	Asia	SAMN05717776	2015	A	-	pmI	-
OH1905	Other	USA	North America	SAMN03492042	missing	A	L8-L4	pmI	-
P-1573	Human	USA	North America	SAMN06239954	missing	A	L6	pmI	ST74
P-1581	Avian	USA	North America	SAMN06239955	missing	-	L7	pmII	-
P-1591	Human	USA	North America	SAMN06239956	missing	-	L7	pmII	-
P-1662	Avian	USA	North America	SAMN06239957	missing	-	L3	pmI	-
P-1702	Avian	USA	North America	SAMN06239958	missing	A	L2	pmI	ST156
P-1997	Avian	USA	North America	SAMN06239959	missing	-	L8	pmI	-
p-2095	Avian	USA	North America	SAMN06239960	missing	-	L5	pmI	-
P-2100	Avian	USA	North America	SAMN06239961	missing	A	L6	pmI	ST74
P-2192	Avian	USA	North America	SAMN06239962	missing	-	L8	pmI	-
P-2225	Bovine	USA	North America	SAMN06239963	missing	A	-	pmI	ST158
P-2237	Avian	USA	North America	SAMN06239964	missing	D	L6	pmI	ST50
P-2723	Avian	USA	North America	SAMN06239965	missing	A	L8	pmI	-
P-903	Swine	USA	North America	SAMN06239966	missing	-	L6	pmI	ST50
P1059	Avian	USA	North America	SAMN02470591	1962	A	L3	pmI	ST8
P1059-1	Avian	USA	North America	SAMN06239967	missing	A	L3	pmI	ST8
P1059-2	Avian	USA	North America	SAMN06239968	missing	A	L3	pmI	-
P1059-3	Avian	USA	North America	SAMN06239969	missing	A	L3	pmI	ST8
P1062	Bovine	USA	North America	SAMN02470583	1962	A	L3	pmI	ST13
P1933	Bovine	UK	Europe	SAMN02470559	2004	A	L3	pmI	ST13
P52VAC	Bovine	India	Asia	SAMN02469638	2011	-	L2	pmI	ST122
Pesh	Bovine	Pakistan	Asia	SAMN02721587	2011	B	L2	pmI	ST122
Pm-3	Bovine	China	Asia	SAMN04520874	2013	A	L3	pmI	ST13
PM2371	Other	Australia	Australia	SAMN10284279	2017	A	L3	pmI	ST8
PM2375	Other	Australia	Australia	SAMN10284283	2017	-	L3	pmI	ST8
PM3	Bovine	Pakistan	Asia	SAMN10782929	2015	B	L2	pmI	ST122
Pm70	Avian	USA	North America	SAMN02604085	1970	F	L3	pmI	ST9
Pm72-4	Avian	China	Asia	SAMN05281834	1972	A	L1	pmI	-
Pm731	Avian	China	Asia	SAMN05281835	missing	A	L1	pmI	ST129
PM8-1	Swine	China	Asia	SAMN09781073	2015	A	L3	pmI	ST13
PMTB	Bovine	Malaysia	Asia	SAMN02469964	2003	B	L2	pmI	-
PMTB2	Bovine	Malaysia	Asia	SAMN04528716	2014	A	L1	pmI	ST129
PMUVET1	Alpaca	Peru	South America	SAMN15546742	2011	A	L6	pmI	ST203
PMUVET2	Alpaca	Peru	South America	SAMN15546743	2011	A	L6	pmI	ST203
PMUVET3	Alpaca	Peru	South America	SAMN15546744	2011	A	L6	pmI	ST203
PMUVET4	Alpaca	Peru	South America	SAMN15546745	2011	A	L6	pmI	ST203
PMUVET5	Alpaca	Peru	South America	SAMN15546746	2011	A	L6	pmI	ST203
PVAcc	Bovine	Pakistan	Asia	SAMN02721611	2011	B	L2	pmI	ST122
PY81579	Human	Greece	Europe	SAMN07109565	2016	F	L1	pmII	ST171
Razi_0002	Avian	Iran	Asia	SAMN06205305	1984	A	L1	pmI	-
Razi_Pm0001	Bovine	Iran	Asia	SAMN05967336	1936	B	L2	pmI	ST122
RCAD0259	Avian	China	Asia	SAMN04195477	2015	A	L1	pmI	ST129
RCAD0276	Avian	China	Asia	SAMN04274812	2015	A	L1	pmI	ST129
RIIF	Other	UK	Europe	SAMN02470562	1999	F	L3	pmI	-
S298D	Other	Greece	Europe	SAMN07109566	2016	F	L1	pmII	ST171
SH01	Swine	China	Asia	SAMN07503039	2014	D	L6	pmI	-
SH02	Swine	China	Asia	SAMN07665540	2014	D	L6	pmI	-
SH03	Swine	China	Asia	SAMN07672327	2014	A	L6	pmI	ST74
SH04	Swine	China	Asia	SAMN07672502	2014	A	L6	pmI	-
SH05	Swine	China	Asia	SAMN07672546	2014	F	L3	pmI	ST9
SH06	Swine	China	Asia	SAMN07672571	2014	A	L6	pmI	ST74
SKN1	Other	India	Asia	SAMN07191094	2017	A	L3	pmI	-
SMC1	Human	Malaysia	Asia	SAMN04259798	2015	A	L3	pmI	-
TB168	Swine	China	Asia	SAMN09781074	2017	A	L3	pmI	ST13
THA	Bovine	Thailand	Asia	SAMN02721471	2006	B	L2	pmI	ST122
THD	Bovine	Thailand	Asia	SAMN02721472	2009	B	L2	pmI	ST122
THF	Bovine	Thailand	Asia	SAMN02721548	2011	B	L2	pmI	ST122
TX1	Bovine	Pakistan	Asia	SAMN02721556	2012	B	L2	pmI	ST122
unmsm	Alpaca	Peru	South America	SAMN03375481	2007	A	L6	pmI	ST203
UNMSM2	Alpaca	Peru	South America	SAMN04168587	2013	A	L6	pmI	ST203
USDA-ARS-USMARC-59910	Bovine	USA	North America	SAMN04622931	2013	A	L3	pmI	ST13
USDA-ARS-USMARC-59962	Bovine	USA	North America	SAMN04622932	2013	A	L3	pmI	ST13
USDA-ARS-USMARC-60213	Bovine	USA	North America	SAMN04622933	2013	A	L3	pmI	ST13
USDA-ARS-USMARC-60214	Bovine	USA	North America	SAMN04622934	2013	A	L3	pmI	-
USDA-ARS-USMARC-60215	Bovine	USA	North America	SAMN04622935	2013	A	L3	pmI	ST13
USDA-ARS-USMARC-60224	Bovine	USA	North America	SAMN04622936	2013	A	L3	pmI	ST13
USDA-ARS-USMARC-60248	Bovine	USA	North America	SAMN04622937	2013	A	L3	pmI	ST13
USDA-ARS-USMARC-60380	Bovine	USA	North America	SAMN04622938	2013	A	L3	pmI	ST13
USDA-ARS-USMARC-60381	Bovine	USA	North America	SAMN04622939	2013	A	L3	pmI	ST13
USDA-ARS-USMARC-60385	Bovine	USA	North America	SAMN04622940	2013	A	L3	pmI	ST13
USDA-ARS-USMARC-60494	Bovine	USA	North America	SAMN04622941	2013	A	L3	pmI	ST13
USDA-ARS-USMARC-60675	Bovine	USA	North America	SAMN04622942	2013	A	L3	pmI	ST13
USDA-ARS-USMARC-60712	Bovine	USA	North America	SAMN04622943	2013	A	L3	pmI	ST13
USDA-ARS-USMARC-60713	Bovine	USA	North America	SAMN04622944	2013	A	L3	pmI	ST13
USDA-ARS-USMARC-60714	Bovine	USA	North America	SAMN04622945	2013	A	L3	pmI	ST13
USDA-ARS-USMARC-60717	Bovine	USA	North America	SAMN04622946	2013	A	L3	pmI	ST13
V1	Bovine	Pakistan	Asia	SAMN02721612	2011	B	L2	pmI	ST122
VTCCBAA264	Bovine	India	Asia	SAMN02470650	2011	B	-	pmI	ST122
x-73	Avian	USA	North America	SAMN06239970	1955	A	L1	pmI	ST158
X73	Avian	USA	North America	SAMN02470584	1955	A	L1	pmI	ST158
